## Supplementary material for "Large-scale characterization of drug mechanism of action using proteome-wide thermal shift assays": Table 1

### Sheet: Sheet1
Compound	Curated Targets	Assayed in cells	Assayed in lysates
AZD1152	AURKB;AURKA	Yes	Yes
Rosiglitazone	PPARG;PPARA;PPARD	Yes	No
Bafetinib	ABL1;BCR;SRC;YES1;LCK:MAPK14;MAK13:MAPK12;LYN	Yes	Yes
AS-605240	PIK3CG;CSNK2A1;CSNK2B;PIK3CA;PIK3CB;PIK3CD	Yes	Yes
MP7	PDPK1	Yes	Yes
Ibrutinib	BTK	Yes	Yes
Gefitinib	EGFR	Yes	Yes
AZD-5438	CDK2;CDK1;CDK9;CDK16	Yes	Yes
Nilotinib	ABL1;BCR;SRC;YES1;LCK:MAPK14;MAK13:MAPK12;LYN	Yes	Yes
GSK429286A	ROCK1	Yes	Yes
PF-3758309	PAK4	Yes	Yes
GSK126	EZH2	Yes	No
OSI-027	MTOR	Yes	No
Mubritinib	ERBB2	Yes	No
Alisertib	AURKA	Yes	Yes
MK-2206 (dihydrochloride)	AKT1;AKT2	Yes	Yes
Silmitasertib	CSNK2A1;CSNK2A2;CSNK2A3	Yes	Yes
GSK343	EZH2	Yes	No
NVP-TAE 226	PTK2	Yes	Yes
BS-181	CDK7	Yes	Yes
Erlotinib	EGFR	Yes	Yes
BML-277	CHEK2;CHEK1	Yes	Yes
BMS-911543	JAK2	Yes	Yes
Givinostat	HDAC6;HDAC1;HDAC2;HDAC3;HDAC8	Yes	No
LY2090314	GSK3B	Yes	Yes
SD-208	TGFBR1	Yes	No
AZ20	ATR	Yes	No
Epoxomicin	PSMB5;PSMB1;PSMB2;PSMC5;PSME4;PSMD2;PSMB6	Yes	No
Nexturastat A	HDAC6;HDAC1;HDAC2;HDAC3;HDAC8	Yes	No
TAK-285	ERBB2	Yes	Yes
Sotrastaurin	PRKCB;PRKCQ;PRKCA;PRKCD;PRKCH;PRKCE;PRKCG;RPS6KA3;RPS6KB1;PRKCZ	Yes	Yes
AZ 628	BRAF;RAF1	Yes	Yes
VE-821	ATR	Yes	No
Entinostat	HDAC1;HDAC2	Yes	No
Filanesib	KIF11	Yes	No
AZD-7762	CHEK1;CHEK2	Yes	Yes
Crizotinib	MET;ALK	Yes	Yes
PCI-34051	HDAC8	Yes	No
Pinometostat	DOT1L	Yes	No
SB 525334	TGFBR1	Yes	No
IRAK-1-4 Inhibitor I	IRAK4;IRAK1	Yes	Yes
Doramapimod	MAPK14	Yes	Yes
JNJ-38877605	MET	Yes	No
ZM 336372	BRAF;RAF1	Yes	Yes
Ispinesib	KIF11	Yes	No
MG-132	PSMB5;PSMB1;PSMB2;PSMC5;PSME4;PSMD2;PSMB6	Yes	No
L-779450	BRAF;RAF1	Yes	Yes
Ralimetinib	MAPK14;MAPK13;MAPK12	Yes	Yes
Pictilisib	PIK3CA;PIK3CD;AKT1;AKT2;AKT3;PIK3CG;MTOR;PIK3CB	Yes	Yes
GSK2656157	EIF2AK3;RIPK1	Yes	Yes
GSK-1070916	AURKB;AURKA	Yes	Yes
SGI-1776	PIM1	Yes	Yes
Gandotinib	JAK2	Yes	Yes
Vorinostat	HDAC1;HDAC2;HDAC3;HDAC6	Yes	Yes
GSK2606414	EIF2AK3;RIPK1	Yes	Yes
Y-33075 (dihydrochloride)	ROCK1;ROCK2	Yes	Yes
CPI-203	BRD2;BRD3;BRD4	Yes	Yes
Zotarolimus	MTOR	Yes	No
GSK-LSD1 (dihydrochloride)	KDM1A	Yes	Yes
Flavopiridol	CDK9;CDK1;CDK4;CDK2;CDK5;CDK6;CDK7	Yes	Yes
Duvelisib	PIK3CD;PIK3CG;PIK3CB;PIK3CA	Yes	Yes
TEPP-46	PKM	Yes	No
Saracatinib	SRC;YES1;LCK;BCR;ABL1;CSK	Yes	Yes
Dasatinib	ABL1;BCR;SRC;YES1;LCK:MAPK14;MAK13:MAPK12;LYN;CSK	Yes	Yes
GW 501516	PPARD;PPARG;PPARA	Yes	No
GSK2334470	PDPK1	Yes	Yes
CCT128930	AKT2;AKT1;RPS6KB1;PRKACA	Yes	Yes
Tozasertib	AURKA;AURKB;RIPK1	Yes	Yes
BX-912	PDPK1	Yes	Yes
(+)-JQ-1	BRD2;BRD3;BRD4	Yes	Yes
Tubastatin A	HDAC6;HDAC1;HDAC2;HDAC3;HDAC8	Yes	Yes
ER-27319 maleate	SYK	Yes	Yes
BI 2536	PLK1;BRD2;BRD3;BRD4	Yes	Yes
CC-401 (hydrochloride)	MAPK9	Yes	No
Encorafenib	BRAF;RAF1	Yes	Yes
Entospletinib	SYK	Yes	Yes
Rucaparib (Camsylate)	PARP1	Yes	No
Citarinostat	HDAC6;HDAC1;HDAC2;HDAC3;HDAC8	Yes	No
IC-87114	PIK3CD;PIK3CG;PIK3CB;PIK3CA	Yes	Yes
Vemurafenib	BRAF;RAF1	Yes	Yes
OSU-03012	PDPK1	Yes	Yes
Defactinib	PTK2	Yes	Yes
PJ34 (hydrochloride)	PARP1	Yes	No
FTI-277 (hydrochloride)	FNTA;FNTB;CHURC1-FNTB	Yes	Yes
Idasanutlin	MDM2	Yes	No
SP600125	MAPK9	Yes	Yes
PRT062607 (Hydrochloride)	SYK	Yes	Yes
Ro-3306	CDK1;CDK2	Yes	Yes
OTSSP167 (hydrochloride)	MELK	Yes	Yes
SP2509	KDM1A	Yes	Yes
Lapatinib	EGFR;ERBB2	Yes	Yes
PLX-4720	BRAF;RAF1	Yes	Yes
CCT241533 (hydrochloride)	CHEK2;CHEK1	Yes	Yes
Volasertib	PLK1;BRD2;BRD3;BRD4	Yes	Yes
Tipifarnib	FNTA;FNTB;CHURC1-FNTB	Yes	Yes
A205804	ICAM	Yes	Yes
Quisinostat	HDAC6;HDAC1;HDAC2;HDAC3;HDAC8	No	Yes
	Total	96	70
