## Supplementary material for "Large-scale characterization of drug mechanism of action using proteome-wide thermal shift assays": Table 2

### Sheet: Cell
lcPISA No.	Pub ID	No. of Fxns	126	127n	127c	128n	128c	129n	129c	130n	130c	131n	131C	132N	132C	133N	133C	134
pisa96-1	a1	24	DMSO-1	AZD1152	AZD1152	Rosiglitazone	Rosiglitazone	Bafetinib	Bafetinib	DMSO-2	DMSO-2	AS-605240	AS-605240	Ibrutinib	Ibrutinib	MP7	MP7	DMSO-1
pisa96-2	a2	18	DMSO-1	Pictilisib	Pictilisib	Vorinostat	Vorinostat	GSK2656157	GSK2656157	DMSO-2	DMSO-2	SGI-1776	SGI-1776	Gandotinib	Gandotinib	GSK-1070916	GSK-1070916	DMSO-1
pisa96-3	a3	12	DMSO-1	GSK2606414	GSK2606414	CPI-203	CPI-203	Zotarolimus	Zotarolimus	DMSO-2	DMSO-2	Y-33075 (dihydrochloride)	Y-33075 (dihydrochloride)	GSK-LSD1 (dihydrochloride)	GSK-LSD1 (dihydrochloride)	Flavopiridol	Flavopiridol	DMSO-1
pisa96-4	a4	11	DMSO-1	Duvelisib	Duvelisib	GW 501516	GW 501516	GSK2334470	GSK2334470	DMSO-2	DMSO-2	Saracatinib	Saracatinib	TEPP-46	TEPP-46	Dasatinib	Dasatinib	DMSO-1
pisa96-5	a5	12	DMSO-1	ER-27319	ER-27319	Tubastatin A	Tubastatin A	Tozasertib	Tozasertib	DMSO-2	DMSO-2	CCT128930	CCT128930	(+)-JQ-1	(+)-JQ-1	BX-912	BX-912	DMSO-1
pisa96-6	a6	19	DMSO-1	CC-401 (hydrochloride)	CC-401 (hydrochloride)	Citarinostat	Citarinostat	Encorafenib	Encorafenib	DMSO-2	DMSO-2	BI 2536	BI 2536	Rucaparib (Camsylate)	Rucaparib (Camsylate)	Entospletinib	Entospletinib	DMSO-1
pisa96-7	a7	12	DMSO-1	IC-87114	IC-87114	PJ34 (hydrochloride)	PJ34 (hydrochloride)	Vemurafenib	Vemurafenib	DMSO-2	DMSO-2	OSU-03012	OSU-03012	FTI-277 (hydrochloride)	FTI-277 (hydrochloride)	Defactinib	Defactinib	DMSO-1
pisa96-8	a8	12	DMSO-1	Ro-3306	Ro-3306	SP2509	SP2509	SP600125	SP600125	DMSO-2	DMSO-2	PRT062607 (Hydrochloride)	PRT062607 (Hydrochloride)	Idasanutlin	Idasanutlin	OTSSP167 (hydrochloride)	OTSSP167 (hydrochloride)	DMSO-1
pisa96-9	a9	12	DMSO-1	CCT241533 (hydrochloride)	CCT241533 (hydrochloride)	A205804	A205804	PLX-4720	PLX-4720	DMSO-2	DMSO-2	Lapatinib	Lapatinib	Tipifarnib	Tipifarnib	Volasertib	Volasertib	DMSO-1
pisa96-10	a10	18	DMSO-1	Gefitinib	Gefitinib	GSK126	GSK126	AZD-5438	AZD-5438	DMSO-2	DMSO-2	Nilotinib	Nilotinib	GSK429286A	GSK429286A	PF-3758309	PF-3758309	DMSO-1
pisa96-11	a11	24	DMSO-1	Mubritinib	Mubritinib	GSK343	GSK343	Alisertib	Alisertib	DMSO-2	DMSO-2	Silmitasertib	Silmitasertib	OSI-027	OSI-027	MK-2206 (dihydrochloride)	MK-2206 (dihydrochloride)	DMSO-1
pisa96-12	a12	12	DMSO-1	Erlotinib	Erlotinib	Givinostat	Givinostat	NVP-TAE 226	NVP-TAE 226	DMSO-2	DMSO-2	BML-277	BML-277	BS-181	BS-181	BMS-911543	BMS-911543	DMSO-1
pisa96-13	a13	13	DMSO-1	AZ20	AZ20	Epoxomicin	Epoxomicin	SD-208	SD-208	DMSO-2	DMSO-2	LY2090314	LY2090314	Nexturastat A	Nexturastat A	TAK-285	TAK-285	DMSO-1
pisa96-14	a14	22	DMSO-1	DMSO-1	DMSO-2	VE-821	VE-821	Entinostat	Entinostat	AZ 628	AZ 628	AZD-7762	AZD-7762	Filanesib	Filanesib	Sotrastaurin	Sotrastaurin	DMSO-2	***Labeling scheme in this plex differ from the other 15.
pisa96-15	a15	20	DMSO-1	Crizotinib	Crizotinib	PCI-34051	PCI-34051	SB 525334	SB 525334	DMSO-2	DMSO-2	Doramapimod	Doramapimod	Pinometostat	Pinometostat	IRAK-1-4 Inhibitor I	IRAK-1-4 Inhibitor I	DMSO-1
pisa96-16	a16	13	DMSO-1	JNJ-38877605	JNJ-38877605	Ispinesib	Ispinesib	L-779450	L-779450	DMSO-2	DMSO-2	Ralimetinib	Ralimetinib	MG-132	MG-132	ZM 336372	ZM 336372	DMSO-1

### Sheet: Lysate
cePISA No.	Pub ID	No. of Fxns	126	127n	127c	128n	128c	129n	129c	130n	130c	131n	131C	132N	132C	133N	133C	134
cePISA-1	b1	12	DMSO	AZD1152	AZD1152	Bafetinib	Bafetinib	AS-605240	AS-605240	CPI-203	CPI-203	Ibrutinib	Ibrutinib	MP7	MP7	Pictilisib	Pictilisib	DMSO
cePISA-2	b2	12	DMSO	GSK2656157	GSK2656157	SGI-1776	SGI-1776	Gandotinib	Gandotinib	GSK-LSD1 (dihydrochloride)	GSK-LSD1 (dihydrochloride)	GSK-1070916	GSK-1070916	Y-33075 (dihydrochloride)	Y-33075 (dihydrochloride)	Flavopiridol	Flavopiridol	DMSO
cePISA-4	b3	13	DMSO	Tozasertib	Tozasertib	CCT128930	CCT128930	BX-912	BX-912	FTI-277 (hydrochloride)	FTI-277 (hydrochloride)	Encorafenib	Encorafenib	BI 2536	BI 2536	Entospletinib	Entospletinib	DMSO
cePISA-5	b4	12	DMSO	IC-87114	IC-87114	Vemurafenib	Vemurafenib	OSU-03012	OSU-03012	SP2509	SP2509	Defactinib	Defactinib	Ro-3306	Ro-3306	SP600125	SP600125	DMSO
cePISA-7	b5	12	DMSO	Gefitinib	Gefitinib	AZD-5438	AZD-5438	Nilotinib	Nilotinib	Tipifarnib	Tipifarnib	GSK429286A	GSK429286A	PF-3758309	PF-3758309	Alisertib	Alisertib	DMSO
cePISA-8	b6	12	DMSO	Silmitasertib	Silmitasertib	MK-2206 (dihydrochloride)	MK-2206 (dihydrochloride)	Erlotinib	Erlotinib	Vorinostat	Vorinostat	NVP-TAE 226	NVP-TAE 226	BML-277	BML-277	BS-181	BS-181	DMSO
cePISA-6	b7	24	DMSO	PRT062607 (Hydrochloride)	PRT062607 (Hydrochloride)	OTSSP167 (hydrochloride)	OTSSP167 (hydrochloride)	CCT241533 (hydrochloride)	CCT241533 (hydrochloride)	A205804	A205804	PLX-4720	PLX-4720	Lapatinib	Lapatinib	Volasertib	Volasertib	DMSO
cePISA-3	b8	12	DMSO	GSK2606414	GSK2606414	Duvelisib	Duvelisib	GSK2334470	GSK2334470	(+)-JQ-1	(+)-JQ-1	Saracatinib	Saracatinib	Dasatinib	Dasatinib	ER-27319	ER-27319	DMSO
cePISA-9	b9	12	DMSO	Doramapimod	Doramapimod	LY2090314	LY2090314	AZ 628	AZ 628	Quisinostat	Quisinostat	AZD-7762	AZD-7762	Sotrastaurin	Sotrastaurin	Crizotinib	Crizotinib	DMSO
cePISA-10	b10	12	DMSO	BMS-911543	BMS-911543	IRAK-1-4 Inhibitor I	IRAK-1-4 Inhibitor I	L-779450	L-779450	Tubastatin A	Tubastatin A	Ralimetinib	Ralimetinib	ZM 336372	ZM 336372	TAK-285	TAK-285	DMSO
